# Survey of benzimidazole resistance in ascarid parasites of poultry

**DOI:** 10.1101/2025.08.12.669876

**Authors:** JB Collins, Rachel Choo, Amanda O. Shaver, Etta S. Schaye, Tom Volpe, Lenny Nunn, Megan E. Lighty, Kayla R. Niel, Emily M. Frye, Mostafa Zamanian, Erik C. Andersen

## Abstract

Ascarid parasites, such as *Ascaridia galli* and *Heterakis gallinarum*, are nearly ubiquitous in poultry and can cause serious production losses. *H. gallinarum* is of particular concern because of its role as a vector for the protozoan *Histomonas meleagridis*, the cause of blackhead disease. Currently, only the benzimidazole anthelmintic, fenbendazole (FBZ), is approved for use in poultry, and recently, FBZ resistance has been discovered and validated in populations of the turkey ascarid *Ascaridia dissimilis* and in ascarid of gallinaceous birds *H. gallinarum*. Here, we further explore the prevalence of resistance in poultry ascarids by testing FBZ efficacy against thirteen isolates of *A. galli* and eight isolates of *H. gallinarum*. Isolates were used to infect day-old naive chickens. Four weeks after infection, animals to be treated received the label-recommended dosage of FBZ (SafeGuard Aquasol) for five days, per the manufacturer’s directions. One week after the fifth day of treatment, animals were euthanized and parasite burdens were counted to determine treatment efficacy between the untreated and treated groups. Resistance was identified and validated in a single isolate of *A. galli*, marking the first confirmed case in the species. All isolates of *H. gallinarum* were found to be resistant. The emergence of resistance in *A. galli* and the high prevalence of resistance in *H. gallinarum* highlight the growing concern of resistance in parasites of poultry. Without approved alternative treatments, the detrimental effects of infections cannot be mitigated in resistant populations, significantly impacting profit margins. Diagnostics that enable broader surveys are necessary to understand the full scope of the problem. However, we show that resistance is present across production species and should act as an impetus for the discovery of new treatments and the adoption of new management strategies.
