## Supplementary material for "Survey of benzimidazole resistance in ascarid parasites of poultry": S File 1

Date	Isolate	Bird Number	Treatment	Species	Parasites
20230505	Rouch	1	untreated	Ag	13
20230505	Rouch	2	untreated	Ag	7
20230505	Rouch	3	untreated	Ag	4
20230505	Rouch	4	untreated	Ag	14
20230505	Rouch	5	untreated	Ag	9
20230505	Abney	1	untreated	Ag	5
20230505	Abney	2	untreated	Ag	2
20230505	Abney	3	untreated	Ag	6
20230505	Abney	4	untreated	Ag	4
20230505	Abney	5	untreated	Ag	3
20230505	Norton	1	untreated	Ag	0
20230505	Norton	2	untreated	Ag	0
20230505	Norton	3	untreated	Ag	0
20230505	Norton	4	untreated	Ag	0
20230505	Norton	5	untreated	Ag	1
20230505	Norton	6	untreated	Ag	0
20230505	Norton	7	untreated	Ag	0
20230505	Double_B	1	untreated	Ag	16
20230505	Double_B	2	untreated	Ag	9
20230505	Double_B	3	untreated	Ag	0
20230505	Double_B	4	untreated	Ag	21
20230505	Double_B	5	untreated	Ag	18
20230505	Double_B	6	untreated	Ag	7
20230505	Double_B	7	untreated	Ag	0
20230505	Bishop	1	untreated	Ag	1
20230505	Bishop	2	untreated	Ag	8
20230505	Bishop	3	untreated	Ag	3
20230505	Bishop	4	untreated	Ag	0
20230505	Bishop	5	untreated	Ag	8
20230505	Bishop	6	untreated	Ag	9
20230505	Rouch	1	treated	Ag	0
20230505	Rouch	2	treated	Ag	0
20230505	Rouch	3	treated	Ag	0
20230505	Rouch	4	treated	Ag	0
20230505	Rouch	5	treated	Ag	0
20230505	Rouch	6	treated	Ag	0
20230505	Abney	1	treated	Ag	0
20230505	Abney	2	treated	Ag	0
20230505	Abney	3	treated	Ag	0
20230505	Abney	4	treated	Ag	0
20230505	Abney	5	treated	Ag	0
20230505	Abney	6	treated	Ag	0
20230505	Norton	1	treated	Ag	0
20230505	Norton	2	treated	Ag	0
20230505	Norton	3	treated	Ag	0
20230505	Norton	4	treated	Ag	0
20230505	Norton	5	treated	Ag	0
20230505	Double_B	6	treated	Ag	0
20230505	Double_B	1	treated	Ag	0
20230505	Double_B	2	treated	Ag	0
20230505	Double_B	3	treated	Ag	0
20230505	Double_B	4	treated	Ag	0
20230505	Double_B	5	treated	Ag	0
20230505	Double_B	6	treated	Ag	0
20230505	Bishop	1	treated	Ag	0
20230505	Bishop	2	treated	Ag	0
20230505	Bishop	3	treated	Ag	0
20230505	Bishop	4	treated	Ag	0
20230505	Bishop	5	treated	Ag	0
20230505	Bishop	6	treated	Ag	0
20240122	C+E	1	untreated	Ag	78
20240122	C+E	2	untreated	Ag	31
20240122	C+E	3	untreated	Ag	52
20240122	C+E	4	untreated	Ag	12
20240122	C+E	5	untreated	Ag	9
20240122	C+E	6	untreated	Ag	21
20240122	Hibernia	1	untreated	Ag	31
20240122	Hibernia	2	untreated	Ag	48
20240122	Hibernia	3	untreated	Ag	9
20240122	Hibernia	4	untreated	Ag	31
20240122	Hibernia	5	untreated	Ag	59
20240122	South Fork	1	untreated	Ag	31
20240122	South Fork	2	untreated	Ag	12
20240122	South Fork	3	untreated	Ag	6
20240122	South Fork	4	untreated	Ag	18
20240122	Sandifar	1	untreated	Ag	12
20240122	Sandifar	2	untreated	Ag	6
20240122	Sandifar	3	untreated	Ag	0
20240122	Sandifar	4	untreated	Ag	7
20240122	Sandifar	5	untreated	Ag	0
20240122	Sandifar	6	untreated	Ag	30
20240122	L+T	1	untreated	Ag	18
20240122	L+T	2	untreated	Ag	9
20240122	L+T	3	untreated	Ag	7
20240122	L+T	4	untreated	Ag	12
20240122	L+T	5	untreated	Ag	21
20240122	C+E	1	untreated	Hg	5
20240122	C+E	2	untreated	Hg	9
20240122	C+E	3	untreated	Hg	6
20240122	C+E	4	untreated	Hg	3
20240122	C+E	5	untreated	Hg	4
20240122	C+E	6	untreated	Hg	4
20240122	Hibernia	1	untreated	Hg	2
20240122	Hibernia	2	untreated	Hg	8
20240122	Hibernia	3	untreated	Hg	4
20240122	Hibernia	4	untreated	Hg	1
20240122	Hibernia	5	untreated	Hg	2
20240122	South Fork	1	untreated	Hg	5
20240122	South Fork	2	untreated	Hg	3
20240122	South Fork	3	untreated	Hg	6
20240122	South Fork	4	untreated	Hg	3
20240122	Sandifar	1	untreated	Hg	2
20240122	Sandifar	2	untreated	Hg	0
20240122	Sandifar	3	untreated	Hg	3
20240122	Sandifar	4	untreated	Hg	5
20240122	Sandifar	5	untreated	Hg	0
20240122	Sandifar	6	untreated	Hg	0
20240122	L+T	1	untreated	Hg	0
20240122	L+T	2	untreated	Hg	2
20240122	L+T	3	untreated	Hg	3
20240122	L+T	4	untreated	Hg	0
20240122	L+T	5	untreated	Hg	6
20240122	C+E	1	treated	Ag	0
20240122	C+E	2	treated	Ag	0
20240122	C+E	3	treated	Ag	19
20240122	C+E	4	treated	Ag	0
20240122	C+E	5	treated	Ag	41
20240122	C+E	6	treated	Ag	9
20240122	Hibernia	1	treated	Ag	0
20240122	Hibernia	2	treated	Ag	0
20240122	Hibernia	3	treated	Ag	0
20240122	Hibernia	4	treated	Ag	0
20240122	Hibernia	5	treated	Ag	0
20240122	South Fork	1	treated	Ag	0
20240122	South Fork	2	treated	Ag	0
20240122	South Fork	3	treated	Ag	0
20240122	South Fork	4	treated	Ag	0
20240122	Sandifar	1	treated	Ag	0
20240122	Sandifar	2	treated	Ag	0
20240122	Sandifar	3	treated	Ag	0
20240122	Sandifar	4	treated	Ag	0
20240122	Sandifar	5	treated	Ag	0
20240122	Sandifar	6	treated	Ag	0
20240122	L+T	1	treated	Ag	0
20240122	L+T	2	treated	Ag	0
20240122	L+T	3	treated	Ag	0
20240122	L+T	4	treated	Ag	0
20240122	L+T	5	treated	Ag	0
20240122	C+E	1	treated	Hg	4
20240122	C+E	2	treated	Hg	7
20240122	C+E	3	treated	Hg	2
20240122	C+E	4	treated	Hg	6
20240122	C+E	5	treated	Hg	1
20240122	C+E	6	treated	Hg	5
20240122	Hibernia	1	treated	Hg	0
20240122	Hibernia	2	treated	Hg	2
20240122	Hibernia	3	treated	Hg	3
20240122	Hibernia	4	treated	Hg	0
20240122	Hibernia	5	treated	Hg	2
20240122	South Fork	1	treated	Hg	3
20240122	South Fork	2	treated	Hg	3
20240122	South Fork	3	treated	Hg	0
20240122	South Fork	4	treated	Hg	2
20240122	Sandifar	1	treated	Hg	11
20240122	Sandifar	2	treated	Hg	9
20240122	Sandifar	3	treated	Hg	6
20240122	Sandifar	4	treated	Hg	2
20240122	Sandifar	5	treated	Hg	4
20240122	Sandifar	6	treated	Hg	6
20240122	L+T	1	treated	Hg	0
20240122	L+T	2	treated	Hg	3
20240122	L+T	3	treated	Hg	2
20240122	L+T	4	treated	Hg	0
20240122	L+T	5	treated	Hg	6
20250221	P2433837	1	untreated	Ag	1
20250221	P2433837	2	untreated	Ag	27
20250221	P2433837	3	untreated	Ag	5
20250221	P2433837	4	untreated	Ag	4
20250221	P2433837	5	untreated	Ag	3
20250221	P2433837	6	untreated	Ag	17
20250221	P2433837	7	untreated	Ag	7
20250221	P2433837	8	untreated	Ag	14
20250221	P2435802	1	untreated	Hg	0
20250221	P2435802	2	untreated	Hg	10
20250221	P2435802	3	untreated	Hg	13
20250221	P2435802	4	untreated	Hg	4
20250221	P2435802	5	untreated	Hg	9
20250221	P2435802	6	untreated	Hg	11
20250221	P2435802	7	untreated	Hg	13
20250221	P2435802	8	untreated	Hg	9
20250221	P2433837	1	treated	Ag	0
20250221	P2433837	2	treated	Ag	0
20250221	P2433837	3	treated	Ag	0
20250221	P2433837	4	treated	Ag	1
20250221	P2433837	5	treated	Ag	0
20250221	P2433837	6	treated	Ag	0
20250221	P2433837	7	treated	Ag	0
20250221	P2435802	1	treated	Hg	4
20250221	P2435802	2	treated	Hg	3
20250221	P2435802	3	treated	Hg	2
20250221	P2435802	4	treated	Hg	5
20250221	P2435802	5	treated	Hg	5
20250221	P2435802	6	treated	Hg	8
20250221	P2435802	7	treated	Hg	0
20250414	P2433402	1	untreated	Ag	1
20250414	P2433402	2	untreated	Ag	26
20250414	P2433402	3	untreated	Ag	16
20250414	P2433402	4	untreated	Ag	64
20250414	P2433402	5	untreated	Ag	2
20250414	P2433402	1	untreated	Hg	7
20250414	P2433402	2	untreated	Hg	2
20250414	P2433402	3	untreated	Hg	4
20250414	P2433402	4	untreated	Hg	3
20250414	P2433402	5	untreated	Hg	3
20250414	P2434407	1	untreated	Ag	7
20250414	P2434407	2	untreated	Ag	11
20250414	P2434407	3	untreated	Ag	8
20250414	P2434407	4	untreated	Ag	1
20250414	P2434407	5	untreated	Ag	11
20250414	P2433837	1	untreated	Hg	2
20250414	P2433837	2	untreated	Hg	1
20250414	P2433837	3	untreated	Hg	0
20250414	P2433837	4	untreated	Hg	2
20250414	P2433837	5	untreated	Hg	0
20250414	P2433402	1	treated	Ag	0
20250414	P2433402	2	treated	Ag	0
20250414	P2433402	3	treated	Ag	0
20250414	P2433402	4	treated	Ag	0
20250414	P2433402	5	treated	Ag	0
20250414	P2433402	1	treated	Hg	4
20250414	P2433402	2	treated	Hg	3
20250414	P2433402	3	treated	Hg	0
20250414	P2433402	4	treated	Hg	1
20250414	P2433402	5	treated	Hg	5
20250414	P2434407	1	treated	Ag	0
20250414	P2434407	2	treated	Ag	0
20250414	P2434407	3	treated	Ag	0
20250414	P2434407	4	treated	Ag	0
20250414	P2434407	5	treated	Ag	0
20250414	P2433837	1	treated	Hg	0
20250414	P2433837	2	treated	Hg	1
20250414	P2433837	3	treated	Hg	0
20250414	P2433837	4	treated	Hg	0
20250414	P2433837	5	treated	Hg	0
